# Chinmo is a novel regulator of differential response to Hippo signaling within a single developing organ

**DOI:** 10.1101/2025.05.02.651944

**Authors:** Shreeharsha Tarikere, Tarun Kumar, Guillem Ylla, Ana A. Stratan, Cassandra G. Extavour

## Abstract

Orchestrated control of proliferation of multiple cell types is essential for building a healthy organ. Here we use larval ovary development in *Drosophila melanogaster* as a model to understand the homeostasis of somatic and germ line cells in the formation of the female adult reproductive organ. We previously showed that the highly conserved Hippo signaling pathway regulates proliferation of both germ line and somatic cells in the *D. melanogaster* larval ovary. Response to Hippo signaling appeared to be mediated by different genetic mechanisms in germ line and soma, but the mechanism allowing distinct responses to the same signaling pathway remained unknown. Here we perform cell type-specific RNA-Seq of isolated germ line and somatic cells from the developing ovary at multiple time points spanning the formation of germ line stem cell niches, in *hpo* and *yki* knockdown conditions. Applying network analysis to these data revealed a novel regulator of ovarian development, the transcription factor *chinmo*. Subsequent experimental validation suggested that *chinmo* acts as a key germ line-specific translator of Hippo signaling in the developing ovary, potentially allowing the Hippo signal to be transduced in cell type-specific ways in germ line and somatic cells within the same organ.
