## Supplementary material for "Chinmo is a novel regulator of differential response to Hippo signaling within a single developing organ": SI Tables 1 through 5: Supplementary Table S1.xlsx

### Sheet: Sheet1
Sample Name	Biological Replicate	Technical (sequencing) replicate	Tissue	Stage	RNAi Treatment	cDNA ng/µl_concentration	PrepX Index	# ovaries	# FACS cell count	# Raw Reads	# Mapped	% Mapped
S_ctrl_Early_1a	1	a	Somatic	Early	None	3.35	2	109	2421	25260441	24573019	97.28
S_ctrl_Early_1b	1	b	Somatic	Early	None	3.35	2	109	2421	25155839	24494723	97.37
S_ctrl_Early_2a	2	a	Somatic	Early	None	2.33	31	137	1926	34527413	32635742	94.52
S_ctrl_Early_2b	2	b	Somatic	Early	None	2.33	31	137	1926	34408447	32563212	94.64
S_ctrl_Early_3a	3	a	Somatic	Early	None	2.59	5	90	1050	21429658	20293559	94.7
S_ctrl_Early_3b	3	b	Somatic	Early	None	2.59	5	90	1050	21328631	20217617	94.79
S_ctrl_Mid_1a	1	a	Somatic	Mid	None	1.49	29	52	4830	19715726	19228752	97.53
S_ctrl_Mid_1b	1	b	Somatic	Mid	None	1.49	29	52	4830	19746711	19264963	97.56
S_ctrl_Mid_1c	1	c	Somatic	Mid	None	1.49	29	52	4830	21950800	21447353	97.71
S_ctrl_Mid_1d	1	d	Somatic	Mid	None	1.49	29	52	4830	22027212	21540238	97.79
S_ctrl_Mid_2a	2	a	Somatic	Mid	None	1.46	28	107	3850	17759821	17171733	96.69
S_ctrl_Mid_2b	2	b	Somatic	Mid	None	1.46	28	107	3850	17775932	17194391	96.73
S_ctrl_Mid_3a	3	a	Somatic	Mid	None	0.73	30	36	3770	12313386	11583235	94.07
S_ctrl_Mid_3b	3	b	Somatic	Mid	None	0.73	30	36	3770	12327757	11601991	94.11
S_ctrl_Late_1a	1	a	Somatic	Late	None	3.8	15	74	30900	21475756	21027454	97.91
S_ctrl_Late_2a	2	a	Somatic	Late	None	4.9	16	103	23530	19308230	18933772	98.06
S_ctrl_Late_3a	3	a	Somatic	Late	None	0.39	22	92	20920	19429811	19028876	97.94
G_ctrl_Early_1a	1	a	Germ	Early	None	0.502	46	750	841	13175506	12418759	94.26
G_ctrl_Early_1b	1	b	Germ	Early	None	0.502	46	750	841	13125360	12419539	94.62
G_ctrl_Early_2a	2	a	Germ	Early	None	0.396	39	308	1113	32652692	31362000	96.05
G_ctrl_Early_2b	2	b	Germ	Early	None	0.396	39	308	1113	32554617	31344623	96.28
G_ctrl_Early_3a	3	a	Germ	Early	None	0.422	40	271	1121	19021525	18275852	96.08
G_ctrl_Early_3b	3	b	Germ	Early	None	0.422	40	271	1121	18990866	18285525	96.29
G_ctrl_Mid_1a	1	a	Germ	Mid	None	0.17	31	96	3850	6172291	5469305	88.61
G_ctrl_Mid_1b	1	b	Germ	Mid	None	0.17	31	96	3850	6199064	5485642	88.49
G_ctrl_Mid_3a	3	a	Germ	Mid	None	0.26	33	155	1665	8232027	7781773	94.53
G_ctrl_Mid_3b	3	b	Germ	Mid	None	0.26	33	155	1665	8258414	7805890	94.52
G_ctrl_Mid_3c	3	c	Germ	Mid	None	0.26	33	155	1665	7365419	7013614	95.22
G_ctrl_Mid_3d	3	d	Germ	Mid	None	0.26	33	155	1665	7387119	7041380	95.32
G_ctrl_Mid_4a	4	a	Germ	Mid	None	0.154	24	100	1100	11691828	11078052	94.75
G_ctrl_Mid_4b	4	b	Germ	Mid	None	0.154	24	100	1100	11667383	11073985	94.91
G_ctrl_Late_2a	2	a	Germ	Late	None	1.31	27	180	2973	16247698	15892516	97.81
G_ctrl_Late_2b	2	b	Germ	Late	None	1.31	27	180	2973	16279719	15927807	97.84
G_ctrl_Late_2c	2	c	Germ	Late	None	1.31	27	180	2973	18498069	18091559	97.8
G_ctrl_Late_2d	2	d	Germ	Late	None	1.31	27	180	2973	18513535	18137531	97.97
G_ctrl_Late_3a	3	a	Germ	Late	None	1.05	26	147	3273	16195054	15737491	97.17
G_ctrl_Late_3b	3	b	Germ	Late	None	1.05	26	147	3273	16230347	15775955	97.2
G_ctrl_Late_4a	4	a	Germ	Late	None	0.96	25	70	4920	13825138	13513925	97.75
G_ctrl_Late_4b	4	b	Germ	Late	None	0.96	25	70	4920	13845071	13535768	97.77
S_hpo_Early_1a	1	a	Somatic	Early	hpo_RNAi	0.35	38	38	1500	33654327	32663902	97.06
S_hpo_Early_1b	1	b	Somatic	Early	hpo_RNAi	0.35	38	38	1500	15752403	15296626	97.11
S_hpo_Early_3a	3	a	Somatic	Early	hpo_RNAi	0.22	40	30	488	17897345	17012233	95.05
S_hpo_Early_3b	3	b	Somatic	Early	hpo_RNAi	0.22	40	30	488	8363065	7958490	95.16
S_hpo_Early_4a	4	a	Somatic	Early	hpo_RNAi	0.318	21	60	1250	19907506	18790628	94.39
S_hpo_Early_4b	4	b	Somatic	Early	hpo_RNAi	0.318	21	60	1250	19870187	18770424	94.47
S_hpo_Mid_1a	1	a	Somatic	Mid	hpo_RNAi	0.566	22	72	5210	9086095	8599164	94.64
S_hpo_Mid_1b	1	b	Somatic	Mid	hpo_RNAi	0.566	22	72	5210	9103890	8622444	94.71
S_hpo_Mid_2a	2	a	Somatic	Mid	hpo_RNAi	0.376	45	74	5020	20406591	19893203	97.48
S_hpo_Mid_2b	2	b	Somatic	Mid	hpo_RNAi	0.376	45	74	5020	20463938	19965054	97.56
S_hpo_Mid_3a	3	a	Somatic	Mid	hpo_RNAi	0.662	35	103	5550	31844608	30693023	96.38
S_hpo_Mid_3b	3	b	Somatic	Mid	hpo_RNAi	0.662	35	103	5550	31947545	30819415	96.47
S_hpo_Late_1a	1	a	Somatic	Late	hpo_RNAi	1.76	43	69	13000	21391227	20971205	98.04
S_hpo_Late_1b	1	b	Somatic	Late	hpo_RNAi	1.76	43	69	13000	12661734	12415748	98.06
S_hpo_Late_2a	2	a	Somatic	Late	hpo_RNAi	3.65	44	61	15000	36899403	36175035	98.04
S_hpo_Late_2b	2	b	Somatic	Late	hpo_RNAi	3.65	44	61	15000	21860591	21434262	98.05
S_hpo_Late_3a	3	a	Somatic	Late	hpo_RNAi	2.77	45	63	13000	16992968	16607181	97.73
S_hpo_Late_3b	3	b	Somatic	Late	hpo_RNAi	2.77	45	63	13000	10053693	9826213	97.74
S_yki_Early_1a	1	a	Somatic	Early	yki_RNAi	0.432	9	69	1147	27710205	26683887	96.3
S_yki_Early_1b	1	b	Somatic	Early	yki_RNAi	0.432	9	69	1147	27587484	26590099	96.38
S_yki_Early_2a	2	a	Somatic	Early	yki_RNAi	0.336	32	88	1050	25403095	23612754	92.95
S_yki_Early_2b	2	b	Somatic	Early	yki_RNAi	0.336	32	88	1050	25292263	23537337	93.06
S_yki_Early_3a	3	a	Somatic	Early	yki_RNAi	0.372	33	90	1050	24928196	23365287	93.73
S_yki_Early_3b	3	b	Somatic	Early	yki_RNAi	0.372	33	90	1050	24820663	23296684	93.86
S_yki_Mid_1a	1	a	Somatic	Mid	yki_RNAi	0.72	23	72	3940	24485817	23678970	96.7
S_yki_Mid_1b	1	b	Somatic	Mid	yki_RNAi	0.72	23	72	3940	24553597	23763575	96.78
S_yki_Mid_2a	2	a	Somatic	Mid	yki_RNAi	1.27	34	122	5940	36328728	35045283	96.47
S_yki_Mid_2b	2	b	Somatic	Mid	yki_RNAi	1.27	34	122	5940	36455243	35198249	96.55
S_yki_Mid_3a	3	a	Somatic	Mid	yki_RNAi	0.217	1	51	3800	15344658	14597669	95.13
S_yki_Mid_3b	3	b	Somatic	Mid	yki_RNAi	0.217	1	51	3800	15323755	14589153	95.21
S_yki_Late_1a	1	a	Somatic	Late	yki_RNAi	2.18	46	56	9350	25399802	24810741	97.68
S_yki_Late_1b	1	b	Somatic	Late	yki_RNAi	2.18	46	56	9350	15037966	14692762	97.7
S_yki_Late_2a	2	a	Somatic	Late	yki_RNAi	1.36	47	39	7810	12715487	12408330	97.58
S_yki_Late_2b	2	b	Somatic	Late	yki_RNAi	1.36	47	39	7810	7530308	7350139	97.61
S_yki_Late_3a	3	a	Somatic	Late	yki_RNAi	2.21	48	69	10860	21093284	20679628	98.04
S_yki_Late_3b	3	b	Somatic	Late	yki_RNAi	2.21	48	69	10860	12502447	12259525	98.06
G_hpo_Early_1a	1	a	Germ	Early	hpo_RNAi	0.0535	41	256	220	12307465	11425146	92.83
G_hpo_Early_1b	1	b	Germ	Early	hpo_RNAi	0.0535	41	256	220	12154404	11423710	93.99
G_hpo_Mid_1a	1	a	Germ	Mid	hpo_RNAi	0.434	6	126	0.961	17237150	16538315	95.95
G_hpo_Mid_1b	1	b	Germ	Mid	hpo_RNAi	0.434	6	126	0.961	8022683	7704974	96.04
G_hpo_Mid_3a	3	a	Germ	Mid	hpo_RNAi	0.606	8	153	0.862	18941582	18260235	96.4
G_hpo_Mid_3b	3	b	Germ	Mid	hpo_RNAi	0.606	8	153	0.862	8819220	8512241	96.52
G_hpo_Mid_4a	4	a	Germ	Mid	hpo_RNAi	0.699	43	668	1639	42164318	41145043	97.58
G_hpo_Mid_4b	4	b	Germ	Mid	hpo_RNAi	0.699	43	668	1639	42093954	41146137	97.75
G_hpo_Late_1a	1	a	Germ	Larval Pupal (LP)	hpo_RNAi	4.58	34	97	4640	10873920	10642065	97.87
G_hpo_Late_1b	1	b	Germ	Larval Pupal (LP)	hpo_RNAi	4.58	34	97	4640	6468019	6331767	97.89
G_hpo_Late_2a	2	a	Germ	Larval Pupal (LP)	hpo_RNAi	0.54	37	62	1000	19360776	18591148	96.02
G_hpo_Late_2b	2	b	Germ	Larval Pupal (LP)	hpo_RNAi	0.54	37	62	1000	11495231	11037187	96.02
G_hpo_Late_4a	4	a	Germ	Larval Pupal (LP)	hpo_RNAi	1.34	44	386	3934	23934643	23565932	98.46
G_hpo_Late_4b	4	b	Germ	Larval Pupal (LP)	hpo_RNAi	1.34	44	386	3934	23976596	23649338	98.64
G_yki_Early_1a	1	a	Germ	Early	yki_RNAi	0.107	42	705	825	14472620	14049277	97.07
G_yki_Early_1b	1	b	Germ	Early	yki_RNAi	0.107	42	705	825	14432162	14066180	97.46
G_yki_Mid_2a	2	a	Germ	Mid	yki_RNAi	1	18	162	1254	21248047	20797117	97.88
G_yki_Mid_2b	2	b	Germ	Mid	yki_RNAi	1	18	162	1254	9871372	9667678	97.94
G_yki_Mid_3a	3	a	Germ	Mid	yki_RNAi	0.546	19	72	1040	18798838	17668359	93.99
G_yki_Mid_3b	3	b	Germ	Mid	yki_RNAi	0.546	19	72	1040	8754296	8239856	94.12
G_yki_Mid_4a	4	a	Germ	Mid	yki_RNAi	2.34	36	126	961	34832432	33991753	97.59
G_yki_Mid_4b	4	b	Germ	Mid	yki_RNAi	2.34	36	126	961	34929107	34115945	97.67
G_yki_Late_1a	1	a	Germ	Larval Pupal (LP)	yki_RNAi	3.24	11	88	2250	15397441	15032738	97.63
G_yki_Late_1b	1	b	Germ	Larval Pupal (LP)	yki_RNAi	3.24	11	88	2250	9157992	8940347	97.62
G_yki_Late_2a	2	a	Germ	Larval Pupal (LP)	yki_RNAi	0.286	15	75	1090	12411706	11722805	94.45
G_yki_Late_2b	2	b	Germ	Larval Pupal (LP)	yki_RNAi	0.286	15	75	1090	7356336	6943769	94.39
G_yki_Late_3a	3	a	Germ	Larval Pupal (LP)	yki_RNAi	1.12	16	112	2120	24148722	23670775	98.02
G_yki_Late_3b	3	b	Germ	Larval Pupal (LP)	yki_RNAi	1.12	16	112	2120	14333460	14050513	98.03
