## Supplementary material for "Chinmo is a novel regulator of differential response to Hippo signaling within a single developing organ": SI Tables 1 through 5: Supplementary Table S4.xlsx

### Sheet: Sheet1
Figure 5B
Ovariole number counts	Average Ovariole number	Standard deviation	% difference from control strains	p value
Tj>chinmo RNAi (BL#26777)	20.6	2.72223	0.73	0.83	Compared to Gal4 Control
Tj>chinmo RNAi (BL#26777)			-7	0.09	Compared to UAS Control
Tj>hpoRNAi (BL#33614)	22.45	1.8489	9.78	0	Compared to Gal4 Control
Tj>hpoRNAi (BL#33614)			6.9	0.04	Compared to UAS Control
Tj>ykiRNAi (BL#34067)	16.8	2.96648	-16.63	0	Compared to Gal4 Control
Tj>ykiRNAi (BL#34067)			-22.22	0	Compared to UAS Control
Nos>chinmo RNAi (BL#26777)	24.9	3.12713	14.22	0	Compared to Gal4 Control
Nos>chinmo RNAi (BL#26777)			12.42	0.01	Compared to UAS Control
Nos>hpoRNAi (BL#33614)	24.65	2.03328	13.07	0	Compared to Gal4 Control
Nos>hpoRNAi (BL#33614)			17.38	0	Compared to UAS Control
Nos>ykiRNAi (BL#34067)	22.8	2.78341	6.05	0.08	Compared to Gal4 Control
Nos>ykiRNAi (BL#34067)			5.56	0.13	Compared to UAS Control
Figure 5C
Nuclear Chinmo levels	Average Fluorescent intensity	Standard deviation	% difference from control strains	p value
Tj>Chinmo RNAi	1187.3	561.052	9.06405	0.313696	Compared to Gal4 controls
			-2.41337	0.769792	Compared to RNAi controls
Tj>Hippo RNAi	1479.07	500.486	35.8656	0.000140926	Compared to Gal4 controls
			18.1683	0.043692	Compared to RNAi controls
Tj>YkiRNAi	4126.74	1903.9	-18.9055	0.00751707	Compared to Gal4 controls
			13.4268	0.11169	Compared to RNAi controls
Nos>Chinmo RNAi	677.696	254.897	-22.9588	0.00250748	Compared to Gal4 controls
			-44.2989	4.74124e-11	Compared to RNAi controls
Nos>Hippo RNAi	1238.74	408.206	40.8208	5.31299e-05	Compared to Gal4 controls
			-1.03302	0.898646	Compared to RNAi controls
Nos>YkiRNAi	3894.22	1985.99	-18.9055	0.00751707	Compared to Gal4 controls
			-23.9817	0.00223444	Compared to RNAi controls
Figure 5D
Germ cell numbers	Average germ cell number	Standard deviation	% difference from control strains	p value
Nos>chinmo RNAi	195	19.4879	-2.41337	0.769792	Compared to Gal4 Controls
			35.8656	0.000140926	Compared to RNAi controls
Nos>hpo RNAi	178.1	23.8628	-1.03302	0.898646	Compared to Gal4 Controls
			-18.9055	0.00751707	Compared to RNAi controls
Nos>yki RNAi	128.667	34.271	13.4268	0.11169	Compared to Gal4 Controls
			-22.9588	0.00250748	Compared to RNAi controls
Figure 5E
Terminal filament numbers	Average Terminal filament number	Standard deviation	% difference from control strains	p value
Nos>chinmo RNAi	24	2	16.6667	0.00231661	Compared to Gal4 Controls
Nos>chinmo RNAi			15.3846	0.000991262	Compared to RNAi controls
Nos>hpo RNAi	23.3	0.9	13.2639	0.00423695	Compared to Gal4 Controls
Nos>hpo RNAi			17.6768	0.000441071	Compared to RNAi controls
Nos>yki RNAi	21	2.82843	2.08333	0.725017	Compared to Gal4 Controls
Nos>yki RNAi			-13.5802	0.0131577	Compared to RNAi controls
Terminal filament cells/Ovary	Average Terminal Filament cell number	Standard deviation	% difference from control strains	p value
Nos>chinmo RNAi	180	15.975	31.6614	6.71091e-05	Compared to Gal4 Controls
Nos>chinmo RNAi			32.0616	6.03453e-06	Compared to RNAi controls
Nos>hpo RNAi	178.1	14.2229	30.2717	8.10546e-05	Compared to Gal4 Controls
Nos>hpo RNAi			14.3132	0.00987038	Compared to RNAi controls
Nos>yki RNAi	144.222	19.3263	5.4917	0.411014	Compared to Gal4 Controls
Nos>yki RNAi			-22.3359	0.000162835	Compared to RNAi controls
Terminal filament cell number/Terminal filament	Average TFC/TF number	Standard deviation	% difference from control strains	p value
Nos>chinmo RNAi	7.4985	0.18435	13.8426	2.27036e-05	Compared to Gal4 Controls
Nos>chinmo RNAi			14.5652	2.23295e-06	Compared to RNAi controls
Nos>hpo RNAi	7.70485	0.406714	16.9754	1.01908e-05	Compared to Gal4 Controls
Nos>hpo RNAi			-2.25549	0.499224	Compared to RNAi controls
Nos>yki RNAi	6.87405	0.314973	4.36213	0.0829868	Compared to Gal4 Controls
Nos>yki RNAi			-10.0803	4.67205e-05	Compared to RNAi controls
