## Supplementary material for "Chinmo is a novel regulator of differential response to Hippo signaling within a single developing organ": SI Tables 1 through 5: Supplementary Table S5.xlsx

### Sheet: Chinmo ppr
Fly lines used in this paper
BDSC#	Name		Genotype Chr X;II;III
6803	bab:GAL4 III		w[*]; P{w[+mW.hs]=GawB}bab1[Pgal4-2]/TM6B, Tb[1]
25751	nos:GAL4 II		P{w[+mC]=UAS-Dcr-2.D}1, w[1118]; P{w[+mC]=GAL4-nos.NGT}40
33614	UAS hpo[RNAi] III		y[1] v [1]; P(y[+t7.7]v[+t1.8]=TRiP. HMS00006) attP2
34067	UAS yki[RNAi] III		y[1] v[1]; P(y[+t7.7]v[+t1.8]=TRiP.HMS00041)attP2
K104–055	tj:GAL4		y w;P{w[+mW.hs]=GawB}NP1624
26777	UAS chinmo[RNAi]		y[1] v[1]; P{y[+t7.7] v[+t1.8]=TRiP.JF02341}attP2
Posakony Lab	GFP Green Stinger on X		w[1118], P[UAS Stinger]
Crosses	Line 1	X	Line 2		Final Resultant Genotype (Chr X;II;III)
	Controls
1	UAS GFP; bab Gal4/TM6B.Tb	X	Oregon R		UAS GFP/+; bab Gal4/+
	w[1118], P[UAS Stinger]; P{w[+mW.hs]=GawB}bab1[Pgal4-2]/TM6B, Tb[1]				w[1118], P[UAS Stinger]/+;P{w[+mW.hs]=GawB}bab1[Pgal4-2]/+
2	UAS GFP; nos Gal4/CyO	X	Oregon R		UAS GFP/+; nos Gal4/+
	w[1118], P[UAS Stinger]; P{w[+mC]=GAL4-nos.NGT}40/CyO				w[1118], P[UAS Stinger]/+; P{w[+mC]=GAL4-nos.NGT}40/+
	Knockdown Experiment crosses
1	hpo knockdown
a	UAS GFP; bab Gal4/TM6B.Tb	X	UAS hpo RNAi		UAS GFP/+; bab Gal4/hpo RNAi
	w[1118], P[UAS Stinger];P{w[+mW.hs]=GawB}bab1[Pgal4-2]/TM6B, Tb[1]		y[1] v [1]; P(y[+t7.7]v[+t1.8]=TRiP. HMS00006) attP2	"="	w[1118], P[UAS Stinger]/+;P{w[+mW.hs]=GawB}bab1[Pgal4-2]/P(y[+t7.7]v[+t1.8]=TRiP. HMS00006) attP2
b	UAS GFP; nos Gal4/CyO	X	UAS hpo RNAi		UAS GFP/+; nos Gal4/+;UAS hpo RNAi/+
	w[1118], P[UAS Stinger]; P{w[+mC]=GAL4-nos.NGT}40/CyO		y[1] v [1]; P(y[+t7.7]v[+t1.8]=TRiP. HMS00006) attP2	"="	w[1118], P[UAS Stinger]/+; P{w[+mC]=GAL4-nos.NGT}40/+;P(y[+t7.7]v[+t1.8]=TRiP. HMS00006) attP2/+
2	yki knockdown
a	UAS GFP; bab Gal4/TM6B.Tb	X	UAS yki RNAi		UAS GFP/+; bab Gal4 /UAS yki RNAi
	w[1118], P[UAS Stinger];P{w[+mW.hs]=GawB}bab1[Pgal4-2]/TM6B, Tb[1]		y[1] v[1]; P(y[+t7.7]v[+t1.8]=TRiP.HMS00041)attP2	"="	w[1118], P[UAS Stinger]/+;P{w[+mW.hs]=GawB}bab1[Pgal4-2]/P(y[+t7.7]v[+t1.8]=TRiP.HMS00041)attP2
b	UAS GFP; nos Gal4/CyO	X	UAS yki RNAi		UAS GFP/+; nos Gal4/+ ; UAS yki RNAi/+
	w[1118], P[UAS Stinger]; P{w[+mC]=GAL4-nos.NGT}40/CyO		y[1] v[1]; P(y[+t7.7]v[+t1.8]=TRiP.HMS00041)attP2	"="	w[1118], P[UAS Stinger]+; P{w[+mC]=GAL4-nos.NGT}40/+;P(y[+t7.7]v[+t1.8]=TRiP.HMS00041)attP2/+
